# An Automated HDX-MS Platform for *in situ* characterisation of Membrane Proteins

**DOI:** 10.64898/2026.03.06.710074

**Authors:** Charlotte Guffick, Juan Pablo Rincon Pabon, Damon Griffiths, Satomi Inaba-Inoue, Konstantinos Beis, Argyris Politis

## Abstract

The structural study of membrane proteins has traditionally relied on detergent-based extraction from cellular membranes. Although native-like reconstitution approaches have advanced, fully understanding membrane protein dynamics requires examining them within their native membrane environment. Hydrogen–deuterium exchange mass spectrometry (HDX-MS) is a powerful method for probing structural dynamics in reconstituted systems, but the presence of the lipid bilayer introduces considerable complexity, limiting broader adoption under physiological conditions. Here, we present the first fully automated HDX-MS platform incorporating a two-stage delipidation workflow. We applied this approach to monitor the dynamics of the ABC transporter MsbA in isolated inner membrane vesicles (IIMVs) from *Escherichia coli* through its ATPase cycle. IIMVs revealed distinct dynamic features within the nucleotide binding domains and substrate binding cavity, highlighting physiologically relevant motions not observed with detergent solubilised MsbA. This platform significantly advances HDX-MS and underscores the importance of studying membrane proteins in native lipid environments.
