## Supplementary Table 1 for "An Automated HDX-MS Platform for *in situ* characterisation of Membrane Proteins"

### Sheet: HDX table S1
Data Set	MsbA in DDM	MsbA in DDM + ATP + Vanadate	MsbA IIMVs	MsbA IIMVs + ATP + Vanadate
HDX reaction details	20 mM Tris-HCl, 150mM NaCl, pD 7.0 at 20°C	20 mM Tris-HCl, 150mM NaCl, 10mM ATP, 2mM Vanadate and 10mM MgCl2, pD 7.0 at 20°C	20 mM Tris-HCl, 150mM NaCl, pD 7.0 at 20°C	20 mM Tris-HCl, 150mM NaCl, 10mM ATP, 2mM Vanadate and 10mM MgCl2, pD 7.0 at 20°C
HDX time course (s)	120, 1800, 3600	120, 1800, 3600	120, 1800, 3600	120, 1800, 3600
HDX control samples	none	none	none	none
Deuterium recovery (mean)	58%*
# of Peptides	247	247	64	64
Sequence coverage	0.919	0.919	0.603	0.603
Average peptide length / Redundancy	10.96 / 2.75	10.96 / 2.75	9.62 / 1.12	9.62 / 1.12
Replicates (biological or technical)	4 (technical)	4 (technical)	4 (technical)	4 (technical)
Repeatability	0.0959 (average SD)	0.0959 (average SD)	0.1504 (average SD)	0.1067 (average SD)
Significant differences in HDX (delta HDX > X D)	N/A	0.4548 Da	0.4226 Da	0.4226 Da
* average deuterium recovery calculated using RRPYIL, DRVYIHPF and RPKPQQFFGLM-NH2 as model peptides
